# ProteomeScout v4: An open-source, harmonized, ecosystem for post-translational modifications

**DOI:** 10.64898/2026.10.01.756115

**Authors:** Sam Crowl, Saqib Rizvi, Logan Campbell, Alekhya Kandoor, Kristen M. Naegle

## Abstract

**Motivation:** There are many databases of post-translational modifications, but each has different protein and PTM coverage, making the current state of post-translational modifications difficult to obtain, assess, or harmonize. ProteomeScout has been a relational database that harmonized a myriad of resources to address this challenge. In this update, we wished to create a lightweight, sustainable open source resource for the community that retained the power of harmonization, protein visualization, and Python tools for interacting with the database.

**Results:** ProteomeScout-v4 presents an ecosystem of open-source tools for aggregating and updating proteins and post-translational modifications and presenting the web-based and code-based access tools for interacting with the data. ProteomeScout has moved from using a complex relational database to a flat-text file format. The database file update is version controlled on FigShare and all features have processes for continuous updating, including migrating PTMs to updated protein records, when external databases are updated. The open-source nature and flexibility allow for user-based control and community-based feature integration. Fast and easy analysis is possible with the API, with example analyses provided here.

**Availability and implementation:** ProteomeScout-v4 web interface is available at https://proteomescout.research.virginia.edu/; the web interface package is available at: https://github.com/NaegleLab/proteomescout-v4; the API is available at https://github.com/NaegleLab/ProteomeScoutAPI; database update code is available at https://github.com/NaegleLab/ProteomeScout-v4_Update; and current database files are maintained at: https://doi.org/10.6084/m9.figshare.31129045.
