## Supplemental Table 1 for "ProteomeScout v4: An open-source, harmonized, ecosystem for post-translational modifications"

### Sheet: Record Information
Data Type	Resource	Update method	Field Format	Example	Information	Species available for
protein_id	Internal Reference	--	Integer	52729	This provides a unique protein identifier for each row in the database, which is used in building protein viewer pages	All
accessions	Various	Integrate	String: Semicolon separated accessions	NP_005148.2; P00519; A3KFJ3; NP_005148; NP_009297; NP_009297.2; P00519.4; Q13869; Q13870; Q16133; Q17R61; Q45F09	Various versions of accessions have been used over the years and ProteomeScout keeps track of these that were used for database entry	All
acc_gene	UniProt	Update	String	ABL1	The controlled gene name from a UniProt Record	All
protein_name	UniProt	Update	String	Tyrosine-protein kinase ABL1		All
species	UniProt	--	String	Homo sapiens		All
sequence	UniProt	Update/Migrate	String	MLEICLKLVGCKSKKGLSSSSSCYLEEALQRPVASDFEPQGLSEAARWNSKENLLAGPSENDPNLFVALYDFVASGDNTLSITKGEKLRVLGYNHNGEWCEAQTKNGQGWVPSNYITPVNSLEKHSWYHGPVSRNAAEYLLSSGINGSFLVRESESSPGQRSISLRYEGRVYHYRINTASDGKLYVSSESRFNTLAELVHHHSTVADGLITTLHYPAPKRNKPTVYGVSPNYDKWEMERTDITMKHKLGGGQYGEVYEGVWKKYSLTVAVKTLKEDTMEVEEFLKEAAVMKEIKHPNLVQLLGVCTREPPFYIITEFMTYGNLLDYLRECNRQEVNAVVLLYMATQISSAMEYLEKKNFIHRDLAARNCLVGENHLVKVADFGLSRLMTGDTYTAHAGA…		All
modifications	Various	Integrate	String: Semicolon PTM fields <AA><Site>-<mod_type>	Y24-Phosphotyrosine; S43-Phosphoserine; S50-Phosphoserine; S59-Phosphoserine; Y70-Phosphotyrosine; S75-Phosphoserine; T79-Phosphothreonine; S81-Phosphoserine; T83-Phosphothreonine; Y93-Phosphotyrosine; S113-Phosphoserine; Y115-Phosphotyrosine; T117-Phosphothreonine; S126-Phosphoserine; Y128-Phosphotyrosine; S133-Phosphoserine; Y139-Phosphotyrosine; S142-Phosphoserine; S154-Phosphoserine; S157-Pho…		All
evidence	Various	Integrate	Experiment IDs (from citationsf file) that has evidence for each site in the same ; separated list as the modifications.	1777,1888; 1790,1888; 1395,1575,1790,1803,1886,1888; 1888; 1575,1790,1803,1886,1888; 1790,1888; 1395,1575,1888; 1888; 1888; 1575,1618,1777,1790,1888; 1790,1888; 1395,1575,1618,1704,1790,1803,1886,1888; 1790,1888; 1888; 1575,1790,1803,1886,1888; 1888; 1575,1790,1803,1886,1888; 1790; 1888; 1888; 1888; 1888; 1790,1888; 1575,1790,1803,1886,1888; 1790,1888; 1888; 1790,1888; 1323,1395,1575,1618,1704,17…		All
uniprot_domains	UniProt	Strike and Replace	String: semicolon controlled domain <domain_name>:<start>:<end>	SH3:61:121; SH2:127:217; Protein kinase:242:493		All
macro_molecular	UniProt	Strike and Replace	String: semicolon controlled molecular feature <feature>:<start>:<end>	CAP:1:60; Kinase activation loop:381:405; Disordered:518:996; Basic and acidic residues:537:566; Basic and acidic residues:586:597; Nuclear localization signal 1:605:609; Basic and acidic residues:620:640; Polar residues:689:698; Nuclear localization signal 2:709:715; Polar residues:740:752; Basic and acidic residues:755:774; Nuclear localization signal 3:762:769; Basic and acidic residues:788:80…		All
structure	UniProt	Strike and Replace	String: semicolon controlled structure <structure_element>:<start>:<end>	STRAND:26:32;STRAND:39:44;TURN:45:47;HELIX:49:53;HELIX:58:60;STRAND:65:70;STRAND:76:79;STRAND:87:93;STRAND:97:104;STRAND:107:112;HELIX:113:115;STRAND:116:118;HELIX:122:124;STRAND:128:131;HELIX:134:140;TURN:141:143;STRAND:148:153;STRAND:155:157;STRAND:161:167;STRAND:170:175;STRAND:177:179;TURN:180:182;STRAND:184:187;STRAND:190:194;HELIX:195:202;STRAND:209:211;STRAND:226:228;STRAND:229:231;TURN:233…		All
GO_terms	UniProt	Strike and Replace	String: semicolon controlled GO <GO ID>-<MF/P/C>:description. (M- molecular function; P- process, C-Cellular location	GO:0030036-P:actin cytoskeleton organization; GO:0030041-P:actin filament polymerization; GO:0050798-P:activated T cell proliferation; GO:1990051-P:activation of protein kinase C activity; GO:0046632-P:alpha-beta T cell differentiation; GO:0008306-P:associative learning; GO:0006914-P:autophagy; GO:0002322-P:B cell proliferation involved in immune response; GO:0050853-P:B cell receptor signaling p…		All
uniprot_id	UniProt	Update/Migrate	Controlled and updated Uniprot ID	P00519		All
updated	ProteomeScout	Strike and Replace	A time stamp indicating if a record has been updated. At the start of a major database update, this field is cleared for all records.	2026-01-15 13:43:51		NA
error_code	ProteomeScout	Strike and Replace	An error code that captures if a cretain type of domain	0		NA
Interpro_domains	CoDIAC	Strike and Replace	String: semicolon controlled domain <domain_name>:<Interpro ID>:<start>:<end>	SH3_domain:IPR001452:61:121; SH2:IPR000980:125:217; Prot_kinase_dom:IPR000719:242:493; F-actin-binding:IPR015015:1004:1130		All
swissprot_nr	ProteomeScout	Strike and Replace	Date Stamp or empty - if empty this is not a canonical record representing part of a nonredundant proteome	2026-01-18	Date stamp indicates when this protein record was last updated	NA
activation_loop	ProteomeScout	Migrate	String: semicolon controlled activation loop format <start>:<end>:<Confidence>	381:409:HIGH	We created a reference alignment of a subset of kinases from various species and use alignment of a kinase catalytic domain to map the kinase activation loop. HIGH confidence indicates that alignment quality was excellent and both the APE and DFG flanking sequences were found within some degenerate. MEDIUM indicates that aspects of the loop could be mapped directly, but one of the flanking sequen…	All
ensembl_transcript_id	Ensembl	Strike and Replace	String - ensemble transcript ID	ENST00000372348		Human
exons	PTM-POSE	Strike and Replace	String: semicolon controlled list of ensemble exons <ENSEMBL Exon ID>:<CONSTITUTIVE>:<start>:<end>	ENSE00001457586:1.00:46.33:0;ENSE00000984287:46.33:104.33:0;ENSE00002690665:104.33:203.00:0;ENSE00002065214:203.00:294.00:0;ENSE00001726283:294.00:322.33:0;ENSE00001700841:322.33:381.67:0;ENSE00001758713:381.67:443.33:0;ENSE00001741732:443.33:494.33:0;ENSE00001715343:494.33:524.33:0;ENSE00001781962:524.33:579.33:0;ENSE00001938256:579.33:1150.00:0	PTM-POSE connects UniProt sequences to ensemble	Human
SH2 prediction	SpY-C	Strike and Replace	String: Semicolon controlled SpY-C predictions in the format <Ysite>:<float prediction value><binary class (0 non-binder; 1-binder><class type (confident binder; low-confidence; confident nonbinder)>	Y66:0.0109029720245255:0:confident nonbinder;Y194:0.2954732527752181:0:confident nonbinder;Y474:0.6400771812818641:1:confident binder		Human

### Sheet: Species Information
Species	Common Name	All non-redundant records included
Homo sapiens	human	Yes
Mus Musculus	mouse	Yes
rattus norvegicus	rat	No
bos taurus	cow	No
drosophila melanogaster	fly	No
saccharomyces cerevisiae (strain ATCC 204508 / S288c)	yeast	No

### Sheet: VersionMatches
ProteomeScout_Dataset	Data Update notes	ProteomeScoutAPI	API update notes	ProteomeScout-v4 (web)	Web update Notes
N/A		v2.0.4	Last API version before ProteomeScout v4 upate	N/A
v1 (2026-01-23)	Major update to 1/18/2026	v3.0.0	Automatic fetch of ProteomeScout data from Figshare; Dataset annotation class was added; Update to match new ProteomeScout data file
v2 =v3 (2026-04-27)	Added exons
v4=v5=v6 (2026-05-15)	Added kinase activtion loops	v3.1.0	Added kinase activation loops and exons in parsing and annotation	v4.1.0	Adds activaton loops
v7 (2026-06-18)	Integrated dbPTM 2025 data
v8 (2026-06-29)	v8 added SpY-C beta data v0.1 configuration	v3.1.1	SpY-C parsing and bug fix: API now does not pass through PTMs connected to depracated datasets (this can be overridden).	v4.2.1	Adds SpY-C as feature to tracks, also updated PTM information on web selection for all available tracks.
v9 (2026-08-17)	SpY-C v1.0 final data replaced beta data

### Sheet: PTM Database Resources
Is this necessary, this is in the citations file.
